# Antagonistic functions of the two oxidative pentose phosphate pathway dehydrogenases in shaping oxidative stress responses

**DOI:** 10.64898/2026.05.01.722205

**Authors:** Lug Trémulot, Zheng Yang, Gilles Châtel-Innocenti, Patrick Willems, Katrien Van Der Kelen, Hélène Vanacker, Emmanuelle Issakidis-Bourguet, Frank Van Breusegem, Amna Mhamdi, Graham Noctor

## Abstract

The oxidative pentose phosphate pathway (OPPP) is a source of cellular NADPH, generated through the sequential activities of glucose-6-phosphate dehydrogenase (G6PDH) and 6-phosphogluconate dehydrogenase (6PGDH). Using the catalase-deficient *cat2* background as a model for H_2_O_2_-triggered salicylic acid (SA) signaling we identified the cytosolic G6PDH isoform G6PD5 as a key determinant of redox homeostasis and SA-dependent defense activation (Trémulot et al., companion manuscript). However, the mechanisms underlying this function remain enigmatic. In this work, genetic and transcriptomic analyses show that the role of G6PD5 cannot be explained solely by altered NADPH generation for either NADPH oxidases or the ascorbate-glutathione pathway, suggesting other possible links. To identify such links, a forward genetic screen was employed. We searched for mutations that modulate the suppressed lesion phenotype in *cat2 g6pd5* in a photorespiration-dependent manner. This screen identified a mutation in *PGD2*, encoding the cytosolic 6PGDH. Strikingly, functional analyses of mutants and overexpression lines revealed that PGD2 exerts effects opposite to those of G6PD5 in SA signaling. Our observations uncover an unexpected antagonism between the two cytosolic NADPH-producing steps within the OPPP. Pharmacological analyses support a signaling role for the metabolic intermediate 6-phosphogluconolactone in linking the OPPP to SA signaling. These findings indicate that the OPPP is not solely a source of reducing power during oxidative stress but also acts as a signaling module in which metabolic intermediates contribute to the control of stress-induced immune responses.
