## Supplementary Table S1 for "Antagonistic functions of the two oxidative pentose phosphate pathway dehydrogenases in shaping oxidative stress responses": Supplementary table S1.xlsx

### Sheet: Primers
	Supplemental table S1: List of primers used in this study. Primer sequences (5’ to 3’) are listed as well as their application. For cloning, the attB sequences are in capital letters. If present, the stop codon is in both capital letters and bold. Sequences in lower case detail the CDS.
	Primer name	Sequence (5'->3')	Application
	NewLB1	GGACCGCTTGCTGCAACTCTC	SALK T-DNA line
	NewRB2	CGGCTTGTCCCGCGTCATC	SALK T-DNA line
	LBSail	AAATGGATAAATAGCCTTGCTTCC	SAIL T-DNA line
	LB-GABI	CCATATTGACCATCATACTCATTGC	GABI Kats T-DNA line
	CAT2_F	CCCAGAGGTACCTCTTCTTCTCCCATG	Genotyping - CAT2
	CAT2_R	TCAGGGAACTTCATCCCATCGC	Genotyping - CAT2
	ForG6PD5-bis	CTTAAACCCGAGCACATCGG	Genotyping - G6PD5
	RevG6PD5-bis	CCTCCCTTGGTTTTGACCTGT	Genotyping - G6PD5
	PGD2-CDS-Fwd	GTGGGGATTGAAGCTAGGTG	Genotyping - PGD2 CDS
	PGD2-CDS-Rev	AGCCAAGGTATCTCACACATTG	Genotyping - PGD2 CDS
	PGD2-PROM-Fwd	CAACGACTACTACCACCCAC	Genotyping - PGD2 Prom
	PGD2-PROM-Rev	GCATACACTAACAACAAGAGCG	Genotyping - PGD2 Prom
	qPCRact2up2	CTGTACGGTAACATTGTGCTCAG	RT-qPCR - ACT2
	qPCRact2do2	CCGATCCAGACACTGTACTTCC	RT-qPCR - ACT2
	UBC21-qP-LP	TCCTCTTAACTGCGACTCAGG	RT-qPCR - RUB1
	UBC21-qP-RP	GCGAGGCGTGTATACATTTG	RT-qPCR - RUB1
	F-GFP	AGAAGAACGGCATCAAGGTG	RT-qPCR - GFP
	R-GFP	TGCTCAGGTAGTGGTTGTCG	RT-qPCR - GFP
	qPCRpr1up	AGGCTAACTACAACTACGCTGCG	RT-qPCR - PR1
	qPCRpr1do	GCTTCTCGTTCACATAATTCCCAC	RT-qPCR - PR1
	qPCRics1up	TTGGTGGCGAGGAGAGTG	RT-qPCR - ICS1
	qPCRics1do	CTTCCAGCTACTATCCCTGTCC	RT-qPCR - ICS1
	GSTU24-fwd	GGCGAGTATGTTTGGGATG	RT-qPCR - GSTU24
	GSTU24-rev	TTCATCTCGAGGAGCAAGG	RT-qPCR - GSTU24
	qP-G6PD5-LP	AATCAGAGGCGACCAACAAC	RT-qPCR - G6PD5
	qP-G6PD5-RP	CTTGTCGATCCTGTGAAGCA	RT-qPCR - G6PD5
	PGD2-q-LP-3	GTTCCTGCTCCCACCATTGA	RT-qPCR - PGD2
	PGD2-q-RP-3	CCCACCTGCCTTGAAGACTT	RT-qPCR - PGD2
	PGD2-F	GGGGACAAGTTTGTACAAAAAAGCAGGCTCCACCatggctgttcaacctacaagaatagg	cloning - PGD2
	PGD2-R	GGGGACCACTTTGTACAAGAAAGCTGGGTCgatcttagattgtcttgcaatcttg	cloning - PGD2
	PGD2-Rst	GGGGACCACTTTGTACAAGAAAGCTGGGTCTCAgatcttagattgtcttgcaatcttg	cloning - PGD2
	M13pUCforward	CCCAGTCACGACGTTGTAAAACG	PCR colony
	M13pUCreverse	AGCGGATAACAATTTCACACAGG	PCR colony
	M13_FW	GTAAAACGACGGCCAG	PCR colony, Sequencing
	M13_RV	CAGGAAACAGCTATGAC	PCR colony, Sequencing
	p35S-F	CTATCCTTCGCAAGACCCTTC	Final vector sequencing - p35S
	eGFP-C	CATGGTCCTGCTGGAGTTCGTG	Final vector sequencing - GFP
	eGFP-N	CGTCGCCGTCCAGCTCGACCAG	Final vector sequencing - GFP
